# Deep Coverage and Quantification of the Bone Proteome Provides Enhanced Opportunities for New Discoveries in Skeletal Biology and Disease

**DOI:** 10.1101/2022.11.20.517228

**Authors:** Jacob P. Rose, Charles A. Schurman, Christina D. King, Joanna Bons, Jordan B. Burton, Sandip K. Patel, Amy O’Broin, Tamara Alliston, Birgit Schilling

## Abstract

Dysregulation of cell signaling in chondrocytes and in bone cells, such as osteocytes, osteoblasts, osteoclasts, and an elevated burden of senescent cells in cartilage and bone, are implicated in osteoarthritis (OA). Mass spectrometric analyses provides a crucial molecular tool-kit to understand complex signaling relationships in age-related diseases, such as OA. Here we introduce a novel mass spectrometric workflow to promote proteomic studies of bone and cartilage. This workflow uses highly specialized steps, including extensive overnight demineralization, pulverization, and incubation for 72 h in 6 M guanidine hydrochloride and EDTA, followed by proteolytic digestion. Analysis on a high-resolution Orbitrap Eclipse and Orbitrap Exploris 480 mass spectrometer using Data-Independent Acquisition (DIA) provides deep coverage of the bone proteome, and preserves post-translational modifications, such as hydroxyproline. A spectral library-free quantification strategy, directDIA, identified and quantified over 2,000 protein groups (with ≥ 2 unique peptides) from calcium-rich bone matrices. Key components identified were proteins of the extracellular matrix (ECM), bone-specific proteins (e.g., secreted protein acidic and cysteine rich, SPARC, and bone sialoprotein 2, IBSP), and signaling proteins (e.g., transforming growth factor beta-2, TGFB2), and lysyl oxidase homolog 2 (LOXL2), an important protein in collagen crosslinking. Post-translational modifications (PTMs) were identified without the need for specific enrichment. This includes collagen hydroxyproline modifications, chemical modifications for collagen self-assembly and network formation. Multiple senescence factors were identified, such as complement component 3 (C3) protein of the complement system and many matrix metalloproteinases, that might be monitored during age-related bone disease progression. Our innovative workflow yields in-depth protein coverage and quantification strategies to discover underlying biological mechanisms of bone aging and to provide tools to monitor therapeutic interventions. These novel tools to monitor the bone proteome open novel horizons to investigate bone-specific diseases, many of which are age-related.
