## Supplementary Tables for "Deep Coverage and Quantification of the Bone Proteome Provides Enhanced Opportunities for New Discoveries in Skeletal Biology and Disease": Supplemental Table 5_Core SASP and Matrisome Comparison_v1.xlsx

### Sheet: Supp Table S5A Matrisome
Supplemental Table 5_ S5A Matrisome Compartment Comparisions
Common gene identifications based on Core Matrisome (Naba et. al)
Common Genes Identified
Collagens	GlycoProteins	Proteoglycans	ECM-Affiliated	ECM Regulator	Secreted												Total Common ID's
Col12a1	Tnxb	Hspg2	Anxa6	F2	Tgfb1												Collagens	Glycoproteins	Proteoglycans	ECM Affiliated	ECM Regulator	Secreted
Col6a3	Fn1	Bgn	Anxa2	Mmp13	Sfrp2												24	71	19	24	70	22
Col6a1	Tnn	Dcn	Anxa1	Pzp	Hcfc1
Col1a2	Tnc	Acan	Anxa5	Serpinf1	Il16
Col6a2	Lama2	Hapln1	Anxa4	Mmp9	S100a9
Col1a1	Postn	Ogn	Clec11a	Plg	Bmp3
Col11a1	Thbs1	Prelp	Gpc1	Habp2	S100a8
Col11a2	Lamb2	Aspn	Anxa11	Mmp2	Angptl7
Col14a1	Comp	Chadl	Anxa3	Serpinc1	Fst
Col22a1	Fbn1	Chad	Cspg4	F10	Mstn
Col2a1	Lamc1	Fmod	Clec3b	F7	Igf1
Col5a1	Tgfbi	Lum	Anxa7	Itih1	Tgfb2
Col6a6	Aebp1	Omd	Hpx	Serpina3k	Angptl2
Col9a1	Thbs2	Podn	Clec3a	Serpinh1	Ccl8
Col15a1	Fgb	Kera	Lgals1	Htra1	Ism1
Col5a2	Nid1	Vcan	Lgals3	Serpina1b	S100a10
Col3a1	Thbs4	Prg2	C1qa	Serpinb1a	S100a4
Col4a2	Vtn	Epyc	C1qtnf5	Tgm2	Igf2
Col4a1	Cilp2	Spock2	Lgals9	F9	Ppbp
Col6a5	Srpx		Sema3d	Itih4	Ptn
Col18a1	Fga		C1qtnf3	Ctsb	S100a11
Col16a1	Fgg		Mbl1	Serpind1	S100a6
Col24a1	Mfge8		Anxa8	P4ha1
Col9a2	Slit3		Lman1	Elane
	Sparc			Loxl2
	Srpx2			Cd109
	Gas6			Serpinb6a
	Abi3bp			Serpine2
	Ecm2			Itih2
	Pcolce			Adamtsl2
	Igfals			Ctsd
	Sparcl1			F13a1
	Nid2			Kazald1
	Emilin1			Loxl4
	Matn3			Serpina1c
	Mepe			Ctsg
	Cilp			Ctsz
	Dpt			Hrg
	Fbln5			Kng1
	Lama4			Mmp8
	Ltbp3			Adamts2
	Matn2			Serpina1e
	Thbs3			Fam20c
	Efemp1			Lox
	Igfbp5			Serpina10
	Matn1			Ambp
	Igfbp4			Ctsa
	Lamb1			Itih3
	Vwa5a			Loxl3
	Cthrc1			P4ha2
	Spp1			Plod2
	Efemp2			Kng2
	Fbln1			Pcsk6
	Mgp			Serpina1d
	Slit2			Ctss
	Tinagl1			Cst3
	Creld2			Ctsc
	Fbln7			Ctsk
	Ibsp			Serpinf2
	Ltbp1			Timp2
	Mfap5			Plod1
	Pcolce2			Bmp1
	Vit			Plod3
	Ecm1			Cstb
	Fbln2			Ctsh
	Fbn2			Ctsl
	Fndc1			F12
	Igfbp3			Itih5
	Igfbp6			Serpina3n
	Mfap4			Try10
	Vwf

### Sheet: Supp Table S5B Core SASP
Supplemental Table 5_ S5B SASP Comparison
Common gene identifications based on SASP Atlas (Basisty et al.)
Common Core SASP (131)
Genes
COL12A1
PLEC
AHNAK
MYH9
FLNA
HSPG2
TLN1
FN1
FLNC
TNC
FLNB
POSTN
VIM
VCL
ACTN4
IQGAP1
HSP90AB1
HSP90B1
EEF2
PKM
HSPA5
HSPA8
COL6A1
BGN
ALDOA
P4HB
PDIA3
GSN
TKT
COL6A2
PGK1
ENO3
MSN
ACTN1
ENO1
GANAB
HSP90AA1
TPM2
MMP2
CAP1
APP
GAPDH
LDHA
PLS3
SERPINH1
GDI2
CLEC11A
COPA
MDH2
WDR1
HNRNPA2B1
TPI1
DPYSL2
EIF4A1
PPIB
HEXB
NUCB1
CTSB
PPIA
PRDX1
YWHAE
COTL1
LOXL2
PGAM1
TAGLN2
CALD1
FKBP10
PEBP1
AKR1B1
CLIC1
PARK7
PFN1
PRDX6
AKR1A1
CALM1
CTSD
EMILIN1
EZR
MYL6
VCAN
YWHAZ
CTSZ
GSTP1
HEXA
LDHB
LGALS1
MDH1
PSMA3
AARS
ARHGDIA
IGFBP5
PRKCSH
PSAP
YWHAB
GLO1
IGFBP4
PSME1
TXNRD1
CTHRC1
CORO1C
HMGB1
HSPE1
LGALS3BP
MRC2
CALU
EFEMP2
FKBP1A
MIF
NPM1
YWHAQ
CST3
LTBP1
RCN1
SH3BGRL3
TIMP2
TPD52L2
PLOD1
ACTBL2
BASP1
PLOD3
ECM1
GSTO1
IGF2
LASP1
MYDGF
NPC2
PDLIM1
PRCP
PSMB6
QSOX1
SOD1
