## Supplementary Tables for "Deep Coverage and Quantification of the Bone Proteome Provides Enhanced Opportunities for New Discoveries in Skeletal Biology and Disease": Supplemental Table 6_DIA Isolation Scheme.xlsx

### Sheet: Supp_Table_S6A
Supplemental Table 6: Isolation scheme of the DIA method.
Window	Start Mass (Da)	Stop Mass (Da)	Collision Energy Spread
1	399.5	408.2	10
2	407.2	415.8	10
3	414.8	422.7	10
4	421.7	429.7	10
5	428.7	437.3	10
6	436.3	444.8	10
7	443.8	451.7	10
8	450.7	458.7	10
9	457.7	466.7	10
10	465.7	473.4	10
11	472.4	478.3	10
12	477.3	485.4	10
13	484.4	491.2	10
14	490.2	497.7	10
15	496.7	504.3	10
16	503.3	511.2	10
17	510.2	518.2	10
18	517.2	525.3	10
19	524.3	533.3	10
20	532.3	540.3	10
21	539.3	546.8	10
22	545.8	554.5	10
23	553.5	561.8	10
24	560.8	568.3	10
25	567.3	575.7	10
26	574.7	582.3	10
27	581.3	588.8	10
28	587.8	595.8	10
29	594.8	601.8	10
30	600.8	608.9	10
31	607.9	616.9	10
32	615.9	624.8	10
33	623.8	632.2	10
34	631.2	640.8	10
35	639.8	647.9	10
36	646.9	654.8	10
37	653.8	661.5	10
38	660.5	670.3	10
39	669.3	678.8	10
40	677.8	687.8	10
41	686.8	696.9	10
42	695.9	706.9	10
43	705.9	715.9	10
44	714.9	726.2	10
45	725.2	737.4	10
46	736.4	746.6	10
47	745.6	757.5	10
48	756.5	767.9	10
49	766.9	779.5	10
50	778.5	792.9	10
51	791.9	807	10
52	806	820	15
53	819	834.2	15
54	833.2	849.4	15
55	848.4	866	15
56	865	884.4	15
57	883.4	899.9	15
58	898.9	919	15
59	918	942.1	15
60	941.1	971.6	15
61	970.6	1006	15
62	1005	1053	15
63	1052	1110.6	15
64	1109.6	1200.5	15
